# GRHL and PGR control WNT4 expression in the mammary gland via 3D looping of conserved and species-specific enhancers

**DOI:** 10.1101/2025.04.11.648333

**Authors:** Yorick BC van de Grift, Marleen T Aarts, Katrin E Wiese, Nika Heijmans, Ingeborg B Hooijkaas, Colin EJ Pritchard, Linda Henneman, Paul JA Krimpenfort, Antonius L van Boxtel, Renée van Amerongen

## Abstract

WNT4 is critical for epithelial side branching in the mammary gland. In both mice and humans, its expression is tightly regulated and restricted to hormone-responsive, mature luminal cells. Although generally assumed to act downstream of progesterone, the molecular mechanisms that control lineage-specific induction of *WNT4* gene expression remain unknown. Here we functionally dissect the cis-acting enhancer network and spatiotemporal transcriptional mechanisms that regulate WNT4 expression in the mouse mammary gland and the human breast. We identify Grainyhead-like (GRHL) proteins as luminal-specific pioneer factors that bind to a conserved distal chromatin hub. The progesterone receptor (PGR) binds to different cis-acting elements that contact the hub via 3D chromatin looping to induce *WNT4* expression. More generally, this model explains how the interplay between endocrine signaling and dynamic molecular interactions at the physical chromatin level can be translated into robust gene expression patterns on the tissue scale.
