## Supplementary Document S4 for "GRHL and PGR control WNT4 expression in the mammary gland via 3D looping of conserved and species-specific enhancers"

### Sheet: index
Document S4. Tables
Table 1	sgRNA sequences for mCRS4 and hCRS4
Table 2	genotyping and sequencing primer sequences
Table 3	overview of sgRNAs covering mCRS1-12
Table 4	qRT-PCR primers
Table 5	ATAC-seq primers used to generate library
Table 6	Primers used in 4C experiments
Table 7	source data for all NGS figure panels

### Sheet: Table 1
sgRNA	Sequence (5’-3’)	Use
mCRS4 sgRNA 1	AAGTGTGCACAGCGCCACCT	tiled sgRNAs for Cas9 and dCas9 targeting
mCRS4 sgRNA 2	CATCAGAGTCCACACCGCGG	tiled sgRNAs for Cas9 and dCas9 targeting
mCRS4 sgRNA 3	CCTCCCTCCGGTGCCGAATC	tiled sgRNAs for Cas9 and dCas9 targeting
mCRS4 sgRNA 4	AGACCCCAGCTTGCTTTGTA	tiled sgRNAs for Cas9 and dCas9 targeting
mCRS4 sgRNA 5	AGCAGCCCCGACCTGACACG	tiled sgRNAs for Cas9 and dCas9 targeting
mCRS4 sgRNA 6	GTTACCCGATGTAGTAATAA	tiled sgRNAs for Cas9 and dCas9 targeting
mCRS4 sgRNA 7	GGCATCCCCCTAGGTATAAC	tiled sgRNAs for Cas9 and dCas9 targeting
mCRS4 sgRNA 8	GGGTGCCTAGAGTATAGGTC	tiled sgRNAs for Cas9 and dCas9 targeting
hCRS4 sgRNA 1	GAGGCCCAGATAATTGTCTG	sgRNA for Cas9 targeting
hCRS4 sgRNA 2	TGTACCTAGTACGGAGCCTG	sgRNA for Cas9 targeting

### Sheet: Table 2
name	Sequence (5’-3’)	Use
mCRS4 FW	TGACAGCCGATTTCTGTCAC	sequencing primer to validate CRISPR/Cas knockout in BC44
mCRS4 REV	TTTTGCTAAAATGGGGGATG	sequencing primer to validate CRISPR/Cas knockout in BC44
hCRS4 FW	GATGATGATGGGTGCTGGGCGG	sequencing primer to validate CRISPR/Cas knockout in MCF7
hCRS4 RV	GGTTCCTGCTTGCACAGAGCCC	sequencing primer to validate CRISPR/Cas knockout in MCF7
RVA3844	GCTGCCTTCACTCTGATCAGC	genotyping primer for mCRS4 knockout mice, common forward primer
RVA3845	GCAAGGGTTGGAGCAGCTACTT	genotyping primer for mCRS4 knockout mice, wildtype reverse
RVA3846	CCTGGGATGGTGGTCAGAAT	genotyping primer for mCRS4 knockout mice, knocout reverse

### Sheet: Table 3
mCRS	total size (bp)	sgRNA #	Strand	Forward oligo	Reverse oligo
mCRS1	762	1	+	caccgCACCATCCGTCCAGAGTGAC	aaacGTCACTCTGGACGGATGGTGc
		2	+	caccgCCCCAACCTGGGGATCCTTT	aaacAAAGGATCCCCAGGTTGGGGc
		3	+	caccgTAGGTCAGAAGACTTTACCG	aaacCGGTAAAGTCTTCTGACCTAc
		4	-	caccgTTGCCCAGGGCTGACGTCAG	aaacCTGACGTCAGCCCTGGGCAAc
		5	+	caccgAGGGTCTCATTGAAGGTGAT	aaacATCACCTTCAATGAGACCCTc
mCRS2	1014	1	-	caccgCTTGTCACCCCTGCCGTGTG	aaacCACACGGCAGGGGTGACAAGc
		2	-	caccgAATCAAAAATGGCTCGAGCG	aaacCGCTCGAGCCATTTTTGATTc
		3	+	caccgCAATGCAACACCGATCTTTA	aaacTAAAGATCGGTGTTGCATTGc
		4	-	caccgATCATAGCATGTGCCCTCGA	aaacTCGAGGGCACATGCTATGATc
		5	-	caccgCTGAACTCCGGAGTACGGAG	aaacCTCCGTACTCCGGAGTTCAGc
		6	+	caccgCTCGCCGACAGCCTACAGAG	aaacCTCTGTAGGCTGTCGGCGAGc
		7	+	caccgGAAAGGACTTAGCTGTCATC	aaacGATGACAGCTAAGTCCTTTCc
mCRS3	726	1	+	caccgCTATGTATGAACAACGCTTG	aaacCAAGCGTTGTTCATACATAGc
		2	+	caccgATACATCAGGGTTGTCGCTT	aaacAAGCGACAACCCTGATGTATc
		3	-	caccgCAGAGATTGCAGACGTGTTA	aaacTAACACGTCTGCAATCTCTGc
		4	+	caccgAAACACGGCCGCTGACTCAT	aaacATGAGTCAGCGGCCGTGTTTc
		5	-	caccgGAGCTCTCCATGCCGTGCGA	aaacTCGCACGGCATGGAGAGCTCc
mCRS4	1216	1	-	caccgAAGTGTGCACAGCGCCACCT	aaacAGGTGGCGCTGTGCACACTTc
		2	-	caccgCATCAGAGTCCACACCGCGG	aaacCCGCGGTGTGGACTCTGATGc
		3	-	caccgCCTCCCTCCGGTGCCGAATC	aaacGATTCGGCACCGGAGGGAGGc
		4	-	caccgAGACCCCAGCTTGCTTTGTA	aaacTACAAAGCAAGCTGGGGTCTc
		5	-	caccgAGCAGCCCCGACCTGACACG	aaacCGTGTCAGGTCGGGGCTGCTc
		6	-	caccgTTATTACTACATCGGGTAAC	aaacGTTACCCGATGTAGTAATAAc
		7	-	caccgGGCATCCCCCTAGGTATAAC	aaacGTTATACCTAGGGGGATGCCc
		8	+	caccgGGGTGCCTAGAGTATAGGTC	aaacGACCTATACTCTAGGCACCCc
mCRS5	1217	1	+	caccgGCACTGAGGGCTACTTTAGT	aaacACTAAAGTAGCCCTCAGTGCc
		2	-	caccgCTCGAATGCCCGTCAACAGT	aaacACTGTTGACGGGCATTCGAGc
		3	+	caccgAATATTTGTCACCGTCTCCC	aaacGGGAGACGGTGACAAATATTc
		4	+	caccgGACTGTCCGAGTAACCCAAC	aaacGTTGGGTTACTCGGACAGTCc
		5	+	caccgGTGTACTAAGTTCGATGTAC	aaacGTACATCGAACTTAGTACACc
		6	+	caccgGCAGCTGCTACAACCGACAC	aaacGTGTCGGTTGTAGCAGCTGCc
		7	-	caccgCACTCTAAGGGACCCGGGAG	aaacCTCCCGGGTCCCTTAGAGTGc
		8	-	caccgGCATTCCACAAGGGGAATCT	aaacAGATTCCCCTTGTGGAATGCc
mCRS6	1143	1	+	caccgATCCGCTGGATTGTTCCAAC	aaacGTTGGAACAATCCAGCGGATc
		2	-	caccgTAGTGCCGTCCTCGGGTGTG	aaacCACACCCGAGGACGGCACTAc
		3	+	caccgCCGACCTGAGTAGACACTAG	aaacCTAGTGTCTACTCAGGTCGGc
		4	+	caccgCCTCAGGAATAAACTCGTTG	aaacCAACGAGTTTATTCCTGAGGc
		5	+	caccgTTAGCTTGGGACCCGGACAG	aaacCTGTCCGGGTCCCAAGCTAAc
		6	+	caccgGCTCCGAGAGACACTCGGCC	aaacGGCCGAGTGTCTCTCGGAGCc
		7	-	caccgCTGTTGCTGGTCTAGTTGTG	aaacCACAACTAGACCAGCAACAGc
		8	-	caccgACCTGTTCTCTAACAGCGCC	aaacGGCGCTGTTAGAGAACAGGTc
mCRS7	664	1	+	caccgGGAACTACGCCAACTTCTGT	aaacACAGAAGTTGGCGTAGTTCCc
		2	+	caccgGTCACTCCAGCTAACCCGGC	aaacGCCGGGTTAGCTGGAGTGACc
		3	-	caccgGTGAATCTCTGAGCACCCGT	aaacACGGGTGCTCAGAGATTCACc
		4	-	caccgGTATAACTTCGGTGCCAACC	aaacGGTTGGCACCGAAGTTATACc
mCRS8	705	1	-	caccgTGATGACACTGGATTAGAAC	aaacGTTCTAATCCAGTGTCATCAc
		2	+	caccgCTGTGATAGGACAAGAAGAC	aaacGTCTTCTTGTCCTATCACAGc
		3	-	caccgGCAAAGTTGCAGCTGACCGC	aaacGCGGTCAGCTGCAACTTTGCc
		4	+	caccgAACTTCAAGCTTCACCCGGG	aaacCCCGGGTGAAGCTTGAAGTTc
		5	+	caccgGCTTAGTCTAGCGTATGGCC	aaacGGCCATACGCTAGACTAAGCc
mCRS9	740	1	+	caccgGAAAGGCCCTCCGACGCTCC	aaacGGAGCGTCGGAGGGCCTTTCc
		2	-	caccgAGGCGGGTGGCAATTCTACC	aaacGGTAGAATTGCCACCCGCCTc
		3	+	caccgCCTTGTGCCTGCACCGTGGG	aaacCCCACGGTGCAGGCACAAGGc
		4	-	caccgGCCTGGGGTCTCTTCCCGTT	aaacAACGGGAAGAGACCCCAGGCc
		5	+	caccgTGAAACTGGACCAGCCCCTA	aaacTAGGGGCTGGTCCAGTTTCAc
mCRS10	1164	1	+	caccgAGTAAGCCCATGCATGAGAC	aaacGTCTCATGCATGGGCTTACTc
		2	-	caccgCTGGTAGACTACTGAAGAAC	aaacGTTCTTCAGTAGTCTACCAGc
		3	+	caccgAACACACTTCGGTGTCACTA	aaacTAGTGACACCGAAGTGTGTTc
		4	+	caccgATGGGTAGGGCTAGCCCCAT	aaacATGGGGCTAGCCCTACCCATc
		5	+	caccgTGGAGCCTCTCCCACGATGC	aaacGCATCGTGGGAGAGGCTCCAc
		6	+	caccgAACACCCGGGAGTATTTAAC	aaacGTTAAATACTCCCGGGTGTTc
		7	+	caccgACCTGGTGGACCGGTGCTCC	aaacGGAGCACCGGTCCACCAGGTc
		8	+	caccgTCTAATGCTTGCGAGGTTGG	aaacCCAACCTCGCAAGCATTAGAc
mCRS11	786	1	+	caccgGAACAGGCTACGGCCACTGA	aaacTCAGTGGCCGTAGCCTGTTCc
		2	+	caccgGCAGCTGCTGCGTCCAGTAA	aaacTTACTGGACGCAGCAGCTGCc
		3	-	caccgGAGATCGGCCGGAACGACGG	aaacCCGTCGTTCCGGCCGATCTCc
		4	+	caccgAGAATTTGAACTCTGATAGT	aaacACTATCAGAGTTCAAATTCTc
		5	-	caccgTTCCTCCTTGTAAGCTAAGC	aaacGCTTAGCTTACAAGGAGGAAc
mCRS12	964	1	-	caccgAAGTCACTCGCCCTCGTGAC	aaacGTCACGAGGGCGAGTGACTTc
		2	+	caccgAGGGCGAGTGACTTCGTGAA	aaacTTCACGAAGTCACTCGCCCTc
		3	+	caccgACCTGTCCCACCGGCTGTAC	aaacGTACAGCCGGTGGGACAGGTc
		4	+	caccgCTCAACCTGCACAAAAAACC	aaacGGTTTTTTGTGCAGGTTGAGc
		5	+	caccgAGACCTGCTACGGCACAAAA	aaacTTTTGTGCCGTAGCAGGTCTc
		6	-	caccgTTGCAGAGGCCTATAGATAG	aaacCTATCTATAGGCCTCTGCAAc

### Sheet: Table 4
Gene	Species	Forward / Reverse	Primer sequence	Use
Ctbp1	mouse	Forward	GTGCCCTGATGTACCATACCA	reference gene
Ctbp1	mouse	Reverse	GCCAATTCGGACGATGATTCTA	reference gene
Prdx1	mouse	Forward	AATGCAAAAATTGGGTATCCTGC	reference gene
Prdx1	mouse	Reverse	CGTGGGACACACAAAAGTAAAGT	reference gene
Rpl13a	mouse	Forward	CCCTCCACCCTATGACAAGA	reference gene
Rpl13a	mouse	Reverse	GCCCCAGGTAAGCAAACTT	reference gene
Wnt4	mouse	Forward	ACTGGACTCCCTCCCTGTCT
Wnt4	mouse	Reverse	TGCCCTTGTCACTGCAAA
Zbtb40	mouse	Forward	GTGATCTCACGGATGCAAAG
Zbtb40	mouse	Reverse	CCCTGTTTCACGAGGGTCT
Cdc42	mouse	Forward	ACAACAAACAAATTCCCATCG
Cdc42	mouse	Reverse	TTGCCCTGCAGTATCAAAAA
Gm13003	mouse	Forward	CCAGGACACAGCTGCAAA
Gm13003	mouse	Reverse	CGGGCTCAGATCTTCGTCT
Krt18	mouse	Forward	AGATGACACCAACATCACAAGG
Krt18	mouse	Reverse	CTTCCAGACCTTGGACTTCCT
Krt14	mouse	Forward	ATCGAGGACCTGAAGAGCAA
Krt14	mouse	Reverse	TCGATCTGCAGGAGGACATT
Vimentin	mouse	Forward	CGGCTGCGAGAGAAATTGC
Vimentin	mouse	Reverse	CCACTTTCCGTTCAAGGTCAAG
Cfd	mouse	Forward	CATGCTCGGCCCTACATGG
Cfd	mouse	Reverse	CACAGAGTCGTCATCCGTCAC
b-Actin	mouse	Forward	GAGCTGCCTGACGGCCAGGT	reference gene
b-Actin	mouse	Reverse	TACTCCTGCTTGCTGATCCA	reference gene
WNT4	human	Forward	CAGCAGAGCCCTCATGAACC
WNT4	human	Reverse	GCCAGCACGTCTTTACCTCACA
ZBTB40	human	Forward	CTGCAGAGACTGTGGCAAGGGC
ZBTB40	human	Reverse	GTGGGGCAGGGGTGGTACTCTT
CDC42	human	Forward	GACTGCTGAAAAGCTGGCCCGT
CDC42	human	Reverse	GCACACACCTGCGGCTCTTCTT
YWHAZ	human	Forward	ACTTTTGGTACATTGTGGCTTCAA	reference gene
YWHAZ	human	Reverse	CCGCCAGGACAAACCAGTAT	reference gene
GRHL2	human	Forward	CAAAGCAAGTGACAGCCAAG
GRHL2	human	Reverse	CTTTGTTGAGGTAGGTCATGG
FKBP5	human	Forward	TGAGCAGGGAGAGGATATTACC
FKBP5	human	Reverse	TCTCCAATCATCGGCGTTTC

### Sheet: Table 5
Common Forward	AATGATACGGCGACCACCGAGATCTACACTCGTCGGCAGCGTCAGATGT*G
Luminal Reverse	CAAGCAGAAGACGGCATACGAGATGTAGAGAGGTCTCGTGGGCTCGGAGATG*T
Basal Reverse	CAAGCAGAAGACGGCATACGAGATAGCGTAGCGTCTCGTGGGCTCGGAGATG*T.

### Sheet: Table 6
Primer	Sequence (5’-3’) with Illumina adapters
Viewpoint reading primer	CCAGAACTCAGGGCGATC
Viewpoint non-reading primer	TGGGTTTCTGTTCGATTCTT
Sequencing primer BC44 Wnt4 1 FW	AATGATACGGCGACCACCGAGATCTACACTCTTTCCCTACACGACGCTCTTCCGATCTGTAGCCCCAGAACTCAGGGCGATC
Sequencing primer BC44 Wnt4 2 FW	AATGATACGGCGACCACCGAGATCTACACTCTTTCCCTACACGACGCTCTTCCGATCTTACAAGCCAGAACTCAGGGCGATC
Sequencing primer BC44 Wnt4 3 FW	AATGATACGGCGACCACCGAGATCTACACTCTTTCCCTACACGACGCTCTTCCGATCTATCAGTCCAGAACTCAGGGCGATC
Sequencing primer BC44 Wnt4 1 RV	CAAGCAGAAGACGGCATACGAGATTGTTGACTGTGACTGGAGTTCAGACGTGTGCTCTTCCGATCTGGGTTTCTGTTCGATTCTT
Sequencing primer BC44 Wnt4 2 RV	CAAGCAGAAGACGGCATACGAGATACGGAACTGTGACTGGAGTTCAGACGTGTGCTCTTCCGATCTGGGTTTCTGTTCGATTCTT
Sequencing primer BC44 Wnt4 3 RV	CAAGCAGAAGACGGCATACGAGATACGGAACTGTGACTGGAGTTCAGACGTGTGCTCTTCCGATCTGGGTTTCTGTTCGATTCTT
Sequencing primer HC11 Wnt4 1 FW	AATGATACGGCGACCACCGAGATCTACACTCTTTCCCTACACGACGCTCTTCCGATCTACATAGCCAGAACTCAGGGCGATC
Sequencing primer HC11 Wnt4 2 FW	AATGATACGGCGACCACCGAGATCTACACTCTTTCCCTACACGACGCTCTTCCGATCTGTGCGACCAGAACTCAGGGCGATC
Sequencing primer HC11 Wnt4 3 FW	AATGATACGGCGACCACCGAGATCTACACTCTTTCCCTACACGACGCTCTTCCGATCTAGGAATCCAGAACTCAGGGCGATC
Sequencing primer HC11 Wnt4 1 RV	CAAGCAGAAGACGGCATACGAGATTACGTACGGTGACTGGAGTTCAGACGTGTGCTCTTCCGATCTGGGTTTCTGTTCGATTCTT
Sequencing primer HC11 Wnt4 2 RV	CAAGCAGAAGACGGCATACGAGATATCCACTCGTGACTGGAGTTCAGACGTGTGCTCTTCCGATCTGGGTTTCTGTTCGATTCTT
Sequencing primer HC11 Wnt4 3 RV	CAAGCAGAAGACGGCATACGAGATTCTGACATGTGACTGGAGTTCAGACGTGTGCTCTTCCGATCTGGGTTTCTGTTCGATTCTT

### Sheet: Table 7
Data type	Age	Tissue	Specification	Cell Type	Gene or protein of interest	Species	Additional specification	Source publication	Data repository	Source link	Accession number	Figure panel	Additional documentation
4C		mammary gland	cell line	BC44	Wnt4	mouse		This paper	Upload to NCBI Geo pending	https://www.ncbi.nlm.nih.gov/geo/	Upload to NCBI Geo pending	Fig2A
4C		mammary gland	cell line	HC11	Wnt4	mouse		This paper	Upload to NCBI Geo pending	https://www.ncbi.nlm.nih.gov/geo/	Upload to NCBI Geo pending	Fig2B
ATAC-seq	puberty	mammary gland	primary	basal		mouse		This paper	Upload to NCBI Geo pending	https://www.ncbi.nlm.nih.gov/geo/	Upload to NCBI Geo pending	Fig1E, Fig1F
ATAC-seq	puberty	mammary gland	primary	luminal		mouse		This paper	Upload to NCBI Geo pending	https://www.ncbi.nlm.nih.gov/geo/	Upload to NCBI Geo pending	Fig1E, Fig1F
ATAC-seq	adult	mammary gland	primary	LP		mouse		Dravis et al.	NCBI Geo	https://www.ncbi.nlm.nih.gov/geo/	GSE116383	Fig1E, Fig1F
ATAC-seq	adult	mammary gland	primary	basal		mouse		Dravis et al.	NCBI Geo	https://www.ncbi.nlm.nih.gov/geo/	GSE116383	Fig1E, Fig1F, Fig3D
ATAC-seq	adult	mammary gland	primary	ML		mouse		Dravis et al.	NCBI Geo	https://www.ncbi.nlm.nih.gov/geo/	GSE116383	Fig1E, Fig1F, Fig3D
ATAC-seq		breast cancer	cell line	MCF7	GRHL1/2/3	human	siRNA control	Jacobs et al.	NCBI Geo	https://www.ncbi.nlm.nih.gov/geo/	GSM2886887	Fig5E
ATAC-seq		breast cancer	cell line	MCF7	GRHL1/2/3	human	siRNA knockdown	Jacobs et al.	NCBI Geo	https://www.ncbi.nlm.nih.gov/geo/	GSM2886888	Fig5E
ChiaPET		embryo	cell line	mESC	CTCF	mouse			ENCODE	https://www.encodeproject.org/	ENCFF719FBI / ENCFF739EWM	Fig2C
ChiaPET		embryo	cell line	mESC	SMC1	mouse		Dowen et al.	3dgenome.org	3dgenome.org	3dgenome.org	Fig2D
ChiaPET		breast cancer	cell line	MCF7	CTCF	human			ENCODE	https://www.encodeproject.org/	ENCFF837HUF / ENCFF807NCI	Fig2E
ChiaPET		lung	cell line	A549	CTCF	human			ENCODE	https://www.encodeproject.org/	ENCFF016WNJ	Fig2E
ChiaPET		intestine	cell line	HCT116	CTCF	human			ENCODE	https://www.encodeproject.org/	ENCFF670VXO	Fig2E
ChiaPET		liver	cell line	HepG2	CTCF	human			ENCODE	https://www.encodeproject.org/	ENCFF182JHI	Fig2E
ChiaPET		fibroblast-like	cell line	AG04449	CTCF	human			ENCODE	https://www.encodeproject.org/	ENCFF546GBC	Fig2E
ChiaPET		fibroblast	cell line	BJ	CTCF	human			ENCODE	https://www.encodeproject.org/	ENCFF159KNT	Fig2E
ChiaPET		fibroblast	cell line	IMR-90	CTCF	human			ENCODE	https://www.encodeproject.org/	ENCFF143SWF	Fig2E
ChiaPET		CML	cell line	K562	CTCF	human			ENCODE	https://www.encodeproject.org/	ENCFF852MHO	Fig2E
ChiaPET		Cornelia de Lange syndrome	cell line	GM10248	CTCF	human			ENCODE	https://www.encodeproject.org/	ENCFF792BQZ	Fig2E
ChiaPET		prostate	cell line	RWPE1	CTCF	human			ENCODE	https://www.encodeproject.org/	ENCFF300GCF	Fig2E
ChiaPET		neuroblastoma	cell line	SK-N-SH	CTCF	human			ENCODE	https://www.encodeproject.org/	ENCFF125SNT	Fig2E
ChiaPET		hESC	cell line	H1	CTCF	human			ENCODE	https://www.encodeproject.org/	ENCFF591SNE	Fig2E
ChiaPET		breast	cell line	MCF10A	CTCF	human			ENCODE	https://www.encodeproject.org/	ENCFF498PNJ / ENCFF296NEP	Fig2E, SuppFig3A
ChIP-seq	lactating L1	mammary gland	primary	whole	CTCF	mouse		Shin et al.	NCBI Geo	https://www.ncbi.nlm.nih.gov/geo/	GSM2425116	Fig1C', Fig1E, Fig1F, Fig3D, Fig5A
ChIP-seq	adult	mammary gland	primary	LP	H3K27ac	mouse		Dravis et al.	NCBI Geo	https://www.ncbi.nlm.nih.gov/geo/	GSE116384	Fig1E, Fig1F
ChIP-seq	adult	mammary gland	primary	basal	H3K27ac	mouse		Dravis et al.	NCBI Geo	https://www.ncbi.nlm.nih.gov/geo/	GSE116384	Fig1E, Fig1F, Fig3D
ChIP-seq	adult	mammary gland	primary	whole	PGR	mouse		Lain et al.	NCBI Geo	https://www.ncbi.nlm.nih.gov/geo/	GSM1052764	Fig1E, Fig1F, Fig3D
ChIP-seq	adult	mammary gland	primary	ML	H3K27ac	mouse		Dravis et al.	NCBI Geo	https://www.ncbi.nlm.nih.gov/geo/	GSE116384	Fig1E, Fig1F, Fig3D, Fig5A
ChIP-seq	embryo E17.5	placenta	primary		GRHL2	mouse		Walentin et al.	NCBI Geo	https://www.ncbi.nlm.nih.gov/geo/	GSE65962	Fig5C
ChIP-seq		multiple		multiple	PGR	mouse	mammary gland	multiple	ChIP atlas	https://chip-atlas.org	2 datasets	SuppFig4B
ChIP-seq		multiple		multiple	ESR1	mouse	mammary gland	multiple	ChIP atlas	https://chip-atlas.org	27 datasets	SuppFig4B
ChIP-seq		multiple		multiple	FOXA1	mouse	All cell types	multiple	ChIP atlas	https://chip-atlas.org	69 datasets	SuppFig4B
ChIP-seq		multiple		multiple	GRHL2	mouse	All cell types	multiple	ChIP atlas	https://chip-atlas.org	5 datasets	SuppFig4B
ChIP-seq		multiple		multiple	EHF	mouse	All cell types	multiple	ChIP atlas	https://chip-atlas.org	1 datasets	SuppFig4B
ChIP-seq		multiple		multiple	SOX9	mouse	All cell types	multiple	ChIP atlas	https://chip-atlas.org	22 datasets	SuppFig4B
ChIP-seq	adult	breast epithelium	primary		CTCF	human			ENCODE	https://www.encodeproject.org/	ENCFF582HJX	Fig1D'
ChIP-seq		breast cancer	cell line	MCF7	RAD21	human			ENCODE	https://www.encodeproject.org/	ENCFF775EKJ	Fig1D'
ChIP-seq		breast	cell line	HMEC	SMC1	human		Kojic et al.	NCBI Geo	https://www.ncbi.nlm.nih.gov/geo/	GSM2718665	Fig1D'
ChIP-seq		breast cancer	cell line	MCF7	H3K27ac	human			NCBI Geo	https://www.ncbi.nlm.nih.gov/geo/	GSM2677934	Fig3D'
ChIP-seq		breast cancer	cell line	MCF7	H3K4me1	human			NCBI Geo	https://www.ncbi.nlm.nih.gov/geo/	GSM2677935	Fig3D'
ChIP-seq		breast cancer	cell line	MCF7	PGR	human	vehicle		NCBI Geo	https://www.ncbi.nlm.nih.gov/geo/	GSE68359	Fig3D'
ChIP-seq		breast cancer	cell line	MCF7	PGR	human	R5020		NCBI Geo	https://www.ncbi.nlm.nih.gov/geo/	GSE68359	Fig3D'
ChIP-seq		breast cancer	cell line	MCF7	CTCF	human			ENCODE	https://www.encodeproject.org/	ENCFF130SGS	Fig3D', Fig5B
ChIP-seq		breast cancer	cell line	MCF7	GRHL2	human		Jasper et al.	NCBI Geo	https://www.ncbi.nlm.nih.gov/geo/	GSM3096499	Fig5D
ChIP-seq		multiple		multiple	PGR	human	Breast	multiple	ChIP atlas	https://chip-atlas.org	135 datasets	SuppFig4B
ChIP-seq		multiple		multiple		human	Breast	multiple	ChIP atlas	https://chip-atlas.org	265 datasets	SuppFig4B
ChIP-seq		multiple		multiple		human	Breast	multiple	ChIP atlas	https://chip-atlas.org	996 datasets	SuppFig4B
ChIP-seq		multiple		multiple		human	Breast	multiple	ChIP atlas	https://chip-atlas.org	2 datasets	SuppFig4B
ChIP-seq		multiple		multiple	GRHL2	human	Breast	multiple	ChIP atlas	https://chip-atlas.org	33 datasets	SuppFig4B
ChIP-seq		multiple		multiple	EHF	human	All cell types	multiple	ChIP atlas	https://chip-atlas.org	8 datasets	SuppFig4B
ChIP-seq		multiple		multiple	SOX9	human	All cell types	multiple	ChIP atlas	https://chip-atlas.org	23 datasets	SuppFig4B
ChIP-seq		multiple		multiple	ELF3	human	All cell types	multiple	ChIP atlas	https://chip-atlas.org	7 datasets	SuppFig4B
DNase-seq		breast cancer	cell line	MCF7		human			ENCODE	https://www.encodeproject.org/	ENCFF615FRD	Fig3D', Fig5B
Hi-C		multiple	DNA	multiple		mouse and human	95 TAD coordinate lists	multiple	3D genome browser	3dgenome.org	95 TAD coordinate lists	SuppFig1F	All Hi-C coordaintes available in the 3D genome browser as on 15 Feb 2019
Hi-C data			DNA	CH12		mouse		Rao et al.	3D genome browser	3dgenome.org	3dgenome.org	Fig1C
Micro-C data			DNA	hESC		human		Krietenstein et al.	3D genome browser	3dgenome.org	3dgenome.org	Fig1D
PhastCon			DNA			multiple	human vertebrate 46 way	PHAST		http://compgen.cshl.edu/phast/	IGV browser	Fig5A, Fig5B, Fig5E
pseudobulk scATAC-seq	adult		primary	basal		human		reanalyzed from Zhang et al.	NCBI Geo	https://www.ncbi.nlm.nih.gov/geo/	GSE184462	Fig3C
pseudobulk scATAC-seq	adult		primary	LP		human		reanalyzed from Zhang et al.	NCBI Geo	https://www.ncbi.nlm.nih.gov/geo/	GSE184462	Fig3C
pseudobulk scATAC-seq	adult		primary	ML		human		reanalyzed from Zhang et al.	NCBI Geo	https://www.ncbi.nlm.nih.gov/geo/	GSE184462	Fig3C
RNA-seq		mammary gland	cell line	BC44		mouse	BC44	This paper	Upload to NCBI Geo pending	https://www.ncbi.nlm.nih.gov/geo/	Upload to NCBI Geo pending	Fig1G
RNA-seq		mammary gland	cell line	HC11		mouse	HC11	This paper	Upload to NCBI Geo pending	https://www.ncbi.nlm.nih.gov/geo/	Upload to NCBI Geo pending	Fig1G
RNA-seq	puberty and adult	mammary gland	primary	epithelial and stromal		mouse	puberty and adult	Heijmans et al.	NCBI Geo	https://www.ncbi.nlm.nih.gov/geo/	GSE213451	SuppFig1A
RNA-seq		breast cancer	cell line	T47DS		human	vehicle control	This paper	Upload to NCBI Geo pending	https://www.ncbi.nlm.nih.gov/geo/	Upload to NCBI Geo pending	Fig7A
RNA-seq		breast cancer	cell line	T47DS		human	R5020 4 hours	This paper	Upload to NCBI Geo pending	https://www.ncbi.nlm.nih.gov/geo/	Upload to NCBI Geo pending	Fig7A
RNA-seq		breast cancer	cell line	T47DS		human	R5020 24 hours	This paper	Upload to NCBI Geo pending	https://www.ncbi.nlm.nih.gov/geo/	Upload to NCBI Geo pending	Fig7A
scATAC-seq	adult	mammary gland	primary	all		mouse		Chung et al.	NCBI Geo	https://www.ncbi.nlm.nih.gov/geo/	GSE125523	Fig3A
scATAC-seq	adult	breast	primary			human		Zhang et al.	NCBI Geo	https://www.ncbi.nlm.nih.gov/geo/	GSE184462	Fig3B, Fig4C
scRNA-seq	adult	mammary gland	primary	all		mouse		Tabula Muris consortium	Tabula Muris senis	https://figshare.com/articles/dataset/Processed_files_to_use_with_scanpy_/8273102/2	GSE132042	Fig1B, Fig4E, SuppFig1C	https://interactivereport.github.io/cellxgene_VIP/tutorial/docs/
scRNA-seq	adult	mammary gland	primary	all		mouse		Bach et al.	NCBI Geo	https://www.ncbi.nlm.nih.gov/geo/	GSE106273	SuppFig1D	https://marionilab.cruk.cam.ac.uk/mammaryGland/
scRNA-seq	adult	breast	primary			human		Tabula Sapiens consortium	Tabula Sapiens	https://figshare.com/projects/Tabula_Sapiens/100973	Tabula_Sapiens/100973	Fig1B, Fig4D, SuppFig1E
scRNA-seq	adult	breast	primary			human		Bhat-Nakshatri et al.	NCBI Geo	https://www.ncbi.nlm.nih.gov/geo/	GSE164898	Fig4C	https://cellxgene.cziscience.com/collections/
